# A modular CRISPR screen identifies individual and combination pathways contributing to HIV-1 latency

**DOI:** 10.1101/2022.08.23.504195

**Authors:** Emily Hsieh, Derek H Janssens, Patrick J Paddison, Edward P Browne, Steve Henikoff, Molly OhAinle, Michael Emerman

## Abstract

Transcriptional silencing of latent HIV-1 proviruses entails complex and overlapping mechanisms that pose a major barrier to *in vivo* elimination of HIV-1. We developed a new latency CRISPR screening strategy, called Latency HIV-CRISPR, which uses the packaging of guideRNA-encoding lentiviral vector genomes into the supernatant of budding virions as a direct readout of factors involved in the maintenance of HIV-1 latency. We developed a custom guideRNA library targeting epigenetic regulatory genes and paired the screen with and without a latency reversal agent – AZD5582, an activator of the non-canonical NFκB pathway – to examine a combination of mechanisms controlling HIV-1 latency. A component of the Nucleosome Acetyltransferase of H4 histone acetylation (NuA4 HAT) complex, ING3, acts in concert with AZD5582 to activate proviruses in J-Lat cell lines and in a primary CD4+ T cell model of HIV-1 latency. We found that the knockout of *ING3* reduces acetylation of the H4 histone tail and BRD4 occupancy on the HIV-1 LTR, and only in the combination of *ING3* knockout with the activation of non-canonical NFκB via AZD5582 is there dramatic increase in initiation and elongation of RNA Polymerase II on the HIV-1 provirus in a manner that is nearly unique among all cellular promoters.
