## Supplementary material for "A modular CRISPR screen identifies individual and combination pathways contributing to HIV-1 latency": Table S6

### Sheet: ValidationGuides
Gene targeted	Guide name	Guide sequence	Guide annealing For oligo name	Guide annealing For oligo seq	Guide annealing Rev oligo name	Guide annealing Rev oligo seq	ICE For primer name	ICE For primer seq	ICE Rev primer name	ICE Rev primer seq	ICE Sequencing primer name	ICE Sequencing primer seq
NTC9	NTC9	TAGACAACCGCGGAGAATGC		CACCGTAGACAACCGCGGAGAATGC		AAACGCATTCTCCGCGGTTGTCTAC
NTC10	NTC10	AGTCAGCGATAGCCGCCCGT		CACCGAGTCAGCGATAGCCGCCCGT		AAACACGGGCGGCTATCGCTGACTCGGTGC
NFKBIA	NFKBIA_sg1	CCTTCTTCAGCCCGTCGCGG	EH105_NFKBIA_1_gRNA_F	CACCGCCTTCTTCAGCCCGTCGCGG	EH106_NFKBIA_1_gRNA_R	AAACCCGCGACGGGCTGAAGAAGGC	EH147	AGCCCACAGCAGTCCGT	EH293	CTCGGTGAGCTGCTGCTT	EH293	CTCGGTGAGCTGCTGCTT
NFKBIA	NFKBIA_sg2	GTAGTTGGTAGCCTTCAGGA	EH107_NFKBIA_2_gRNA_F	CACCGGTAGTTGGTAGCCTTCAGGA	EH108_NFKBIA_2_gRNA_R	AAACTCCTGAAGGCTACCAACTACC	EH149	TTGCATTCGTAGACTCCACTCC	EH150	CGTCCTCTGTGAACTCCGTG	EH149	TTGCATTCGTAGACTCCACTCC
CUL3	CUL3_sg1	GCCCTACAGTCCCTCGCCTG	EH183_CUL3_1_gRNA_F	CACCGGCCCTACAGTCCCTCGCCTG	EH184_CUL3_1_gRNA_R	AAACCAGGCGAGGGACTGTAGGGCC	EH223	GAATCACCCTTTCCTCTCGTTTG	EH224	AAACATCAATCAGCAAGGGTGG	EH223	GAATCACCCTTTCCTCTCGTTTG
CUL3	CUL3_sg2	CCTGTGGTAAACCAACACAG	EH185_CUL3_2_gRNA_F	CACCGCCTGTGGTAAACCAACACAG	EH186_CUL3_2_gRNA_R	AAACCTGTGTTGGTTTACCACAGGC	EH223	GAATCACCCTTTCCTCTCGTTTG	EH224	AAACATCAATCAGCAAGGGTGG	EH223	GAATCACCCTTTCCTCTCGTTTG
ACTL6A	ACTL6A_sg1	GGCAGTGTAATAGTGGCAGG	EH187_ACTL6A_1_gRNA_F	CACCGGGCAGTGTAATAGTGGCAGG	EH188_ACTL6A_1_gRNA_R	AAACCCTGCCACTATTACACTGCCC	EH225	TGATTCCTTTAAGTTAGTGGTTCTT	EH226	GTGGCTTCTTGGTGTTCCCA	EH225	TGATTCCTTTAAGTTAGTGGTTCTT
ACTL6A	ACTL6A_sg2	ATCACACATCCCAACACTTG	EH189_ACTL6A_2_gRNA_F	CACCGATCACACATCCCAACACTTG	EH190_ACTL6A_2_gRNA_R	AAACCAAGTGTTGGGATGTGTGATC	EH227	GCAGAGCGGCTAAAGATTCC	EH228	ATTTAAAACCTGACAAAGCACAAAA	EH227	GCAGAGCGGCTAAAGATTCC
TAF5	TAF5_sg1	AGGACGGAACTGTTAGATTG	EH191_TAF5_1_gRNA_F	CACCGAGGACGGAACTGTTAGATTG	EH192_TAF5_1_gRNA_R	AAACCAATCTAACAGTTCCGTCCTC	EH229	GTAGGTGCTCGGTATATGTAGAGT	EH230	GCTCACAGTGGTATGGAAGACA	EH229	GTAGGTGCTCGGTATATGTAGAGT
TAF5	TAF5_sg2	AACAGTTCCGTCCTCTGAAG	EH193_TAF5_2_gRNA_F	CACCGAACAGTTCCGTCCTCTGAAG	EH194_TAF5_2_gRNA_R	AAACCTTCAGAGGACGGAACTGTTC	EH229	GTAGGTGCTCGGTATATGTAGAGT	EH230	GCTCACAGTGGTATGGAAGACA	EH229	GTAGGTGCTCGGTATATGTAGAGT
DNMT1	DNMT1_sg1	GAGGGTGAGCTTCAGGACCA	EH195_DNMT1_1_gRNA_F	CACCGGAGGGTGAGCTTCAGGACCA	EH196_DNMT1_1_gRNA_R	AAACTGGTCCTGAAGCTCACCCTCC	EH231	TGGTCATTTTCGCCCTGCAC	EH232	GGATGGGGGATGCTTTTCAGA	EH231	TGGTCATTTTCGCCCTGCAC
DNMT1	DNMT1_sg2	AGGTGCACTGATAGCCCATG	EH197_DNMT1_2_gRNA_F	CACCGAGGTGCACTGATAGCCCATG	EH198_DNMT1_2_gRNA_R	AAACCATGGGCTATCAGTGCACCTC	EH231	TGGTCATTTTCGCCCTGCAC	EH232	GGATGGGGGATGCTTTTCAGA	EH231	TGGTCATTTTCGCCCTGCAC
DMAP1	DMAP1_sg1	GAAGCTACCCCAGAAAAAGG	EH199_DMAP1_1_gRNA_F	CACCGGAAGCTACCCCAGAAAAAGG	EH200_DMAP1_1_gRNA_R	AAACCCTTTTTCTGGGGTAGCTTCC	EH233	TCACCTCCGTGTCTACCCTC	EH234	ACAGAGCTTGGCAGCTTCAT	EH233	TCACCTCCGTGTCTACCCTC
DMAP1	DMAP1_sg2	TGTGGGACAGAAGAAGATCA	EH201_DMAP1_2_gRNA_F	CACCGTGTGGGACAGAAGAAGATCA	EH202_DMAP1_2_gRNA_R	AAACTGATCTTCTTCTGTCCCACAC	EH235	GATGTGGCCAGGCTAAGGTC	EH236	CTTCACACGCTCAGGGACAA	EH235	GATGTGGCCAGGCTAAGGTC
VPS72	VPS72_sg1	TGAGCGGCCACTAACCCAGG	EH203_VPS72_1_gRNA_F	CACCGTGAGCGGCCACTAACCCAGG	EH204_VPS72_1_gRNA_R	AAACCCTGGGTTAGTGGCCGCTCAC	EH237	CAAAGATTTCTTCTTATCTCACTCT	EH265	TCTGCTGACTTCACGTTCTCA	EH294	CAGAGTGCTCATAACTGCCTA
VPS72	VPS72_sg2	CCTGCCTCTCCTGTACCCGA	EH205_VPS72_2_gRNA_F	CACCGCCTGCCTCTCCTGTACCCGA	EH206_VPS72_2_gRNA_R	AAACTCGGGTACAGGAGAGGCAGGC	EH237	CAAAGATTTCTTCTTATCTCACTCT	EH265	TCTGCTGACTTCACGTTCTCA	EH294	CAGAGTGCTCATAACTGCCTA
YEATS4	YEATS4_sg1	GTTTCAGTAATTTCATATGG	EH207_YEATS4_1_gRNA_F	CACCGGTTTCAGTAATTTCATATGG	EH208_YEATS4_1_gRNA_R	AAACCCATATGAAATTACTGAAACC	EH262	CAGCATATGTGAAGAAAATCCAGT	EH263	AGGATCAAAGCAAAAGCCTGG	EH292	CATGGCAAGATACACTGTGC
YEATS4	YEATS4_sg2	AAGATGGGCACACTCATCAG	EH209_YEATS4_2_gRNA_F	CACCGAAGATGGGCACACTCATCAG	EH210_YEATS4_2_gRNA_R	AAACCTGATGAGTGTGCCCATCTTC	EH241	ATGAAAGGATGTGTCTGAAATTGAT	EH242	ACAGCAGAGCTGTCTTTCACA	EH241	ATGAAAGGATGTGTCTGAAATTGAT
SRCAP	SRCAP_sg1	GAGCAGTTTCTCACCTACCA	EH211_SRCAP_1_gRNA_F	CACCGGAGCAGTTTCTCACCTACCA	EH212_SRCAP_1_gRNA_R	AAACTGGTAGGTGAGAAACTGCTCC	EH243	TCTGCTAGGCTAATTGAAACTTTGG	EH244	CTGAAGGCGCAGCAGTTTTC	EH243	TCTGCTAGGCTAATTGAAACTTTGG
SRCAP	SRCAP_sg2	TAGTAGATCCATCCAGGCGC	EH213_SRCAP_2_gRNA_F	CACCGTAGTAGATCCATCCAGGCGC	EH214_SRCAP_2_gRNA_R	AAACGCGCCTGGATGGATCTACTAC	EH243	TCTGCTAGGCTAATTGAAACTTTGG	EH244	CTGAAGGCGCAGCAGTTTTC	EH243	TCTGCTAGGCTAATTGAAACTTTGG
KAT5	KAT5_sg1	TGAGACTACGGCCGTACTTG	EH357_KAT5_1_gRNA_F	CACCGTGAGACTACGGCCGTACTTG	EH358_KAT5_1_gRNA_R	AAACCAAGTACGGCCGTAGTCTCAC	EH361	GGACAGCTCTGATGGAATACCG	EH362	CACCACTGCAAGAAATCCCC	EH361	GGACAGCTCTGATGGAATACCG
KAT5	KAT5_sg2	AGGATGTCGTAGGTCACACT	EH359_KAT5_2_gRNA_F	CACCGAGGATGTCGTAGGTCACACT	EH360_KAT5_2_gRNA_R	AAACAGTGTGACCTACGACATCCTC	EH361	GGACAGCTCTGATGGAATACCG	EH362	CACCACTGCAAGAAATCCCC	EH361	GGACAGCTCTGATGGAATACCG
ING3	ING3_sg1	TGATTACAAATGCAGTATCG		CACCGTGATTACAAATGCAGTATCG		AAACCGATACTGCATTTGTAATCAC	EH380	TGTCTGTAAAGTAGCCAGAACTT	EH381	TGTCACTTTTGTAAGAAGGGGGA	EH380	TGTCTGTAAAGTAGCCAGAACTT
ING3	ING3_sg2	GGTATCTTATGGTGAGATGG		CACCGGGTATCTTATGGTGAGATGG		AAACCCATCTCACCATAAGATACCC	EH383	TATGCCCTAAAGTGCTGGTGATG	EH384	AGATCAGGGGTGGCTCTTATCA	EH383	TATGCCCTAAAGTGCTGGTGATG
AAVS1 (Synthego)							EH399_ICE_AAVS1_Syn_F	CTCAGGTTCTGGGAGAGGGT	EH400_ICE_AAVS1_Syn_R	CCCCGTTCTCCTGTGGATTC	EH399_ICE_AAVS1_Syn_F	CTCAGGTTCTGGGAGAGGGT
NFKBIA (Synthego)							EH147_ICE_NFKBIA_crRNA1_F	AGCCCACAGCAGTCCGT	EH293_ICE_NFKBIA_crRNA1_Rseq_v3	CTCGGTGAGCTGCTGCTT	EH293_ICE_NFKBIA_crRNA1_Rseq_v3	CTCGGTGAGCTGCTGCTT
CUL3 (Synthego)							EH274_ICE_CUL3_Syn_F	CTCTTGGATATTACAGATGACCATG	EH275_ICE_CUL3_Syn_R	AGCTCACAAACTTCATCTCTCA	EH275_ICE_CUL3_Syn_R	AGCTCACAAACTTCATCTCTCA
ING3 (Synthego)							EH391_ICE_ING3_Syn_F	GCAAGAGCGCGAGTGGA	EH392_ICE_ING3_Syn_R	GGAAGGGGAAGGCGAGATTC	EH393	GATGTTTCTTTCTCACGGTAACTGG

### Sheet: Barcodes
Illumina Index	Primer Name	Barcode Sequence	Primer Sequence
1	PLC-Seq-R2-TruSeq_1	ATCACG	AATGATACGGCGACCACCGAGATCTACACTCTTTCCCTACACGACGCTCTTCCGATCTATCACGtcttgtggaaaggacgaaacaccg
2	PLC-Seq-R2-TruSeq_2	CGATGT	AATGATACGGCGACCACCGAGATCTACACTCTTTCCCTACACGACGCTCTTCCGATCTCGATGTtcttgtggaaaggacgaaacaccg
3	PLC-Seq-R2-TruSeq_3	TTAGGC	AATGATACGGCGACCACCGAGATCTACACTCTTTCCCTACACGACGCTCTTCCGATCTTTAGGCtcttgtggaaaggacgaaacaccg
4	PLC-Seq-R2-TruSeq_4	TGACCA	AATGATACGGCGACCACCGAGATCTACACTCTTTCCCTACACGACGCTCTTCCGATCTTGACCAtcttgtggaaaggacgaaacaccg
5	PLC-Seq-R2-TruSeq_5	ACAGTG	AATGATACGGCGACCACCGAGATCTACACTCTTTCCCTACACGACGCTCTTCCGATCTACAGTGtcttgtggaaaggacgaaacaccg
6	PLC-Seq-R3-F-1	GCCAAT	AATGATACGGCGACCACCGAGATCTACACTCTTTCCCTACACGACGCTCTTCCGATCTGCCAATtcttgtggaaaggacgaaacaccg
7	PLC-Seq-R3-F-11	CAGATC	AATGATACGGCGACCACCGAGATCTACACTCTTTCCCTACACGACGCTCTTCCGATCTCAGATCtcttgtggaaaggacgaaacaccg
8	PLC-Seq-R2-TruSeq_8	ACTTGA	AATGATACGGCGACCACCGAGATCTACACTCTTTCCCTACACGACGCTCTTCCGATCTACTTGAtcttgtggaaaggacgaaacaccg
9	PLC-Seq-R2-TruSeq_9	GATCAG	AATGATACGGCGACCACCGAGATCTACACTCTTTCCCTACACGACGCTCTTCCGATCTGATCAGtcttgtggaaaggacgaaacaccg
10	PLC-Seq-R2-TruSeq_10	TAGCTT	AATGATACGGCGACCACCGAGATCTACACTCTTTCCCTACACGACGCTCTTCCGATCTTAGCTTtcttgtggaaaggacgaaacaccg
11	PLC-Seq-R2-TruSeq_11	GGCTAC	AATGATACGGCGACCACCGAGATCTACACTCTTTCCCTACACGACGCTCTTCCGATCTGGCTACtcttgtggaaaggacgaaacaccg
12	PLC-Seq-R3-F-10	CTTGTA	AATGATACGGCGACCACCGAGATCTACACTCTTTCCCTACACGACGCTCTTCCGATCTCTTGTAtcttgtggaaaggacgaaacaccg
13	PLC-Seq-R2-TruSeq_13	AGTCAA	AATGATACGGCGACCACCGAGATCTACACTCTTTCCCTACACGACGCTCTTCCGATCTAGTCAAtcttgtggaaaggacgaaacaccg
14	PLC-Seq-R2-TruSeq_14	AGTTCC	AATGATACGGCGACCACCGAGATCTACACTCTTTCCCTACACGACGCTCTTCCGATCTAGTTCCtcttgtggaaaggacgaaacaccg
15	PLC-Seq-R2-TruSeq_15	ATGTCA	AATGATACGGCGACCACCGAGATCTACACTCTTTCCCTACACGACGCTCTTCCGATCTATGTCAtcttgtggaaaggacgaaacaccg
16	PLC-Seq-R2-TruSeq_16	CCGTCC	AATGATACGGCGACCACCGAGATCTACACTCTTTCCCTACACGACGCTCTTCCGATCTCCGTCCtcttgtggaaaggacgaaacaccg
17	PLC-Seq-R2-TruSeq_17	GTAGAG	AATGATACGGCGACCACCGAGATCTACACTCTTTCCCTACACGACGCTCTTCCGATCTGTAGAGtcttgtggaaaggacgaaacaccg
18	PLC-Seq-R2-TruSeq_18	GTCCGC	AATGATACGGCGACCACCGAGATCTACACTCTTTCCCTACACGACGCTCTTCCGATCTGTCCGCtcttgtggaaaggacgaaacaccg
19	PLC-Seq-R2-TruSeq_19	GTGAAA	AATGATACGGCGACCACCGAGATCTACACTCTTTCCCTACACGACGCTCTTCCGATCTGTGAAAtcttgtggaaaggacgaaacaccg
20	PLC-Seq-R2-TruSeq_20	GTGGCC	AATGATACGGCGACCACCGAGATCTACACTCTTTCCCTACACGACGCTCTTCCGATCTGTGGCCtcttgtggaaaggacgaaacaccg
21	PLC-Seq-R2-TruSeq_21	GTTTCG	AATGATACGGCGACCACCGAGATCTACACTCTTTCCCTACACGACGCTCTTCCGATCTGTTTCGtcttgtggaaaggacgaaacaccg
22	PLC-Seq-R3-F-12	CGTACG	AATGATACGGCGACCACCGAGATCTACACTCTTTCCCTACACGACGCTCTTCCGATCTCGTACGtcttgtggaaaggacgaaacaccg
23	PLC-Seq-R2-TruSeq_23	GAGTGG	AATGATACGGCGACCACCGAGATCTACACTCTTTCCCTACACGACGCTCTTCCGATCTGAGTGGtcttgtggaaaggacgaaacaccg
24	PLC-Seq-R2-TruSeq_24	GGTAGC	AATGATACGGCGACCACCGAGATCTACACTCTTTCCCTACACGACGCTCTTCCGATCTGGTAGCtcttgtggaaaggacgaaacaccg
25	PLC-Seq-R2-TruSeq_25	ACTGAT	AATGATACGGCGACCACCGAGATCTACACTCTTTCCCTACACGACGCTCTTCCGATCTACTGATtcttgtggaaaggacgaaacaccg
26	PLC-Seq-R2-TruSeq_26	ATGAGC	AATGATACGGCGACCACCGAGATCTACACTCTTTCCCTACACGACGCTCTTCCGATCTATGAGCtcttgtggaaaggacgaaacaccg
27	PLC-Seq-R2-TruSeq_27	ATTCCT	AATGATACGGCGACCACCGAGATCTACACTCTTTCCCTACACGACGCTCTTCCGATCTATTCCTtcttgtggaaaggacgaaacaccg
28	PLC-Seq-R2-TruSeq_28	CAAAAG	AATGATACGGCGACCACCGAGATCTACACTCTTTCCCTACACGACGCTCTTCCGATCTCAAAAGtcttgtggaaaggacgaaacaccg
29	PLC-Seq-R2-TruSeq_29	CAACTA	AATGATACGGCGACCACCGAGATCTACACTCTTTCCCTACACGACGCTCTTCCGATCTCAACTAtcttgtggaaaggacgaaacaccg
30	PLC-Seq-R2-TruSeq_30	CACCGG	AATGATACGGCGACCACCGAGATCTACACTCTTTCCCTACACGACGCTCTTCCGATCTCACCGGtcttgtggaaaggacgaaacaccg
31	PLC-Seq-R2-TruSeq_31	CACGAT	AATGATACGGCGACCACCGAGATCTACACTCTTTCCCTACACGACGCTCTTCCGATCTCACGATtcttgtggaaaggacgaaacaccg
32	PLC-Seq-R2-TruSeq_32	CACTCA	AATGATACGGCGACCACCGAGATCTACACTCTTTCCCTACACGACGCTCTTCCGATCTCACTCAtcttgtggaaaggacgaaacaccg
33	PLC-Seq-R2-TruSeq_33	CAGGCG	AATGATACGGCGACCACCGAGATCTACACTCTTTCCCTACACGACGCTCTTCCGATCTCAGGCGtcttgtggaaaggacgaaacaccg
34	PLC-Seq-R2-TruSeq_34	CATGGC	AATGATACGGCGACCACCGAGATCTACACTCTTTCCCTACACGACGCTCTTCCGATCTCATGGCtcttgtggaaaggacgaaacaccg
35	PLC-Seq-R2-TruSeq_35	CATTTT	AATGATACGGCGACCACCGAGATCTACACTCTTTCCCTACACGACGCTCTTCCGATCTCATTTTtcttgtggaaaggacgaaacaccg
36	PLC-Seq-R2-TruSeq_36	CCAACA	AATGATACGGCGACCACCGAGATCTACACTCTTTCCCTACACGACGCTCTTCCGATCTCCAACAtcttgtggaaaggacgaaacaccg
37	PLC-Seq-R2-TruSeq_37	CGGAAT	AATGATACGGCGACCACCGAGATCTACACTCTTTCCCTACACGACGCTCTTCCGATCTCGGAATtcttgtggaaaggacgaaacaccg
38	PLC-Seq-R2-TruSeq_38	CTAGCT	AATGATACGGCGACCACCGAGATCTACACTCTTTCCCTACACGACGCTCTTCCGATCTCTAGCTtcttgtggaaaggacgaaacaccg
39	PLC-Seq-R2-TruSeq_39	CTATAC	AATGATACGGCGACCACCGAGATCTACACTCTTTCCCTACACGACGCTCTTCCGATCTCTATACtcttgtggaaaggacgaaacaccg
40	PLC-Seq-R2-TruSeq_40	CTCAGA	AATGATACGGCGACCACCGAGATCTACACTCTTTCCCTACACGACGCTCTTCCGATCTCTCAGAtcttgtggaaaggacgaaacaccg
41	PLC-Seq-R2-TruSeq_41	GACGAC	AATGATACGGCGACCACCGAGATCTACACTCTTTCCCTACACGACGCTCTTCCGATCTGACGACtcttgtggaaaggacgaaacaccg
42	PLC-Seq-R2-TruSeq_42	TAATCG	AATGATACGGCGACCACCGAGATCTACACTCTTTCCCTACACGACGCTCTTCCGATCTTAATCGtcttgtggaaaggacgaaacaccg
43	PLC-Seq-R2-TruSeq_43	TACAGC	AATGATACGGCGACCACCGAGATCTACACTCTTTCCCTACACGACGCTCTTCCGATCTTACAGCtcttgtggaaaggacgaaacaccg
44	PLC-Seq-R2-TruSeq_44	TATAAT	AATGATACGGCGACCACCGAGATCTACACTCTTTCCCTACACGACGCTCTTCCGATCTTATAATtcttgtggaaaggacgaaacaccg
45	PLC-Seq-R2-TruSeq_45	TCATTC	AATGATACGGCGACCACCGAGATCTACACTCTTTCCCTACACGACGCTCTTCCGATCTTCATTCtcttgtggaaaggacgaaacaccg
46	PLC-Seq-R2-TruSeq_46	TCCCGA	AATGATACGGCGACCACCGAGATCTACACTCTTTCCCTACACGACGCTCTTCCGATCTTCCCGAtcttgtggaaaggacgaaacaccg
47	PLC-Seq-R2-TruSeq_47	TCGAAG	AATGATACGGCGACCACCGAGATCTACACTCTTTCCCTACACGACGCTCTTCCGATCTTCGAAGtcttgtggaaaggacgaaacaccg
48	PLC-Seq-R2-TruSeq_48	TCGGCA	AATGATACGGCGACCACCGAGATCTACACTCTTTCCCTACACGACGCTCTTCCGATCTTCGGCAtcttgtggaaaggacgaaacaccg
